# Estradiol propionate reduction of nuclear size in prostate cancer lines lacking DHRS7 suggests DHRS7 absence as a biomarker for the effectiveness of estrogen therapy

**DOI:** 10.1101/2023.09.18.558190

**Authors:** Andrea Rizzotto, Sylvain Tollis, Nhan T. Pham, Yijing Zheng, Maria Alba Abad, Jan Wildenhain, A. Arockia Jeyaprakash, Manfred Auer, Mike Tyers, Eric C. Schirmer

## Abstract

Increased nuclear size correlates with lower survival rates for prostate cancer and is a hallmark of late-stage androgen-insensitive tumors. The short-chain dehydrogenase/reductase (SDR) family member DHRS7 was suggested as a marker for prostate cancer grading because it is lost in late-stage androgen-insensitive tumors. Here we find that loss of DHRS7 from the early-stage LNCaP prostate cancer cell line increases nuclear size, potentially explaining the nuclear size increase observed in higher-grade prostate tumors. Exogenous expression of DHRS7 in the late-stage PC3 prostate cancer cell line correspondingly decreases nuclear size. We separately tested 80 compounds from the Microsource Spectrum library for their ability to restore normal nuclear size to PC3 cells, finding estradiol propionate had the same effect as re-expression of DHRS7 in the PC3 cells. However, the drug had no effect on LNCaP cells or PC3 cells re-expressing DHRS7. We speculate that reported beneficial effects of estrogens in late-stage prostate cancer may target a pathway which is only active in cells lacking DHRS7 that have increased nuclear size and propose DHRS7 as a potential biomarker for the likely effectiveness of estrogen-based treatments.
