## Supplemental Table S1 for "Estradiol propionate reduction of nuclear size in prostate cancer lines lacking DHRS7 suggests DHRS7 absence as a biomarker for the effectiveness of estrogen therapy"

### Sheet: SPECTRUM
ID	COMPOUND NAME (MOLENAME)	position	cas#	Formula	MolWt	Bioactivity	Source	Status	References	# cells scored (rep1)	# cells scored (rep2)	Average nuclear size (pix, rep1)	Average cell size (pix, rep1)	Average nuclear size (pix, rep2)	Average cell size (pix, rep2)
01500992	FLUMEQUINE	A02	42835-25-6	C14H12FNO3	261.255	antibacterial	synthetic	USAN, INN, BAN		2088	1586	384.296	1943.69	409.468	2421.3
01500993	FLUNARIZINE HYDROCHLORIDE	A03	30484-77-6, 52468-60-7 [flunarazine]	C26H28Cl2F2N2	477.429	vasodilator	synthetic	USAN, INN, BAN, JAN		1858	1376	395.235	2312.49	387.494	2291.67
01500995	FLUTAMIDE	A04	13311-84-7	C11H11F3N2O3	276.217	antiandrogen	synthetic	USP, INN, BAN		1633	1430	398.621	2186.21	432.506	2098.4
01501002	DROPERIDOL	A05	548-73-2	C22H22FN3O2	379.438	neuroleptic	synthetic	USP, INN, BAN, JAN		1591	1638	399.146	1837.8	368.276	1996.51
01501003	FAMOTIDINE	A06	76824-35-6	C8H15N7O2S3	337.446	H2 antihistamine	synthetic	USP, INN, BAN, JAN		1474	1607	433.946	1792.71	386.129	2317.56
01501005	ETODOLAC	A07	41340-25-4	C17H21NO3	287.362	antiinflammatory	synthetic	USP, INN, BAN		1582	1711	391.242	2006.39	389.563	1842.38
01501007	FENOTEROL HYDROBROMIDE	A08	13392-18-2	C17H22BrNO4	384.273	betaadrenergic agonist	synthetic	USAN, INN, BAN, JAN		1903	1675	393.611	2117.79	407.178	1926.89
01501008	FENBUFEN	A09	36330-85-5	C16H14O3	254.288	antiinflammatory	synthetic	USAN, INN, BAN, JAN		1715	1775	392.333	1641.64	415.261	2059.19
01501010	FENOFIBRATE	A10	49562-28-9	C20H21ClO4	360.841	antihyperlipidemic	synthetic	USAN, INN, BAN		1307	1635	379.21	2472.69	392.447	2189.47
01501011	FENOPROFEN	A11	31879-05-7	C15H14O3	242.277	antiinflammatory	synthetic	USAN, INN, BAN		1411	1829	393.351	2217.68	407.596	1903.38
01501015	FLUFENAMIC ACID	B02	530-78-9	C14H10F3NO2	281.236	antiinflammatory, analgesic	synthetic	USAN, INN, BAN, JAN		1975	1774	399.038	2050.67	409.469	1963.04
01501016	FENBENDAZOLE	B03	43210-67-9	C15H13N3O2S	299.354	anthelmintic	synthetic	USAN, INN, BAN		111	69	176	1743.18	198	3611.67
01501021	FENSPIRIDE HYDROCHLORIDE	B04	5053-08-7, 5053-06-5 [fenspiride]	C15H21ClN2O2	296.8	antiinflammatory, bronchodilator	synthetic	USAN, INN		1921	2080	418	2206.11	377.148	1707.32
01501103	MEFENAMIC ACID	B05	61-68-7	C15H15NO2	241.292	antiinflammatory, analgesic	synthetic	USP, INN, BAN, JAN		1986	1947	430.156	2046.27	380.72	1924.44
01501104	METHACYCLINE HYDROCHLORIDE	B06	3963-95-9, 914-00-1 [methacycline]	C22H23ClN2O8	478.89	antibacterial	semisynthetic	USAN, INN, BAN		2010	2072	363.63	1842.22	395.545	1835.57
01501108	MEFEXAMIDE	B07	1227-61-8	C15H25ClN2O3	316.831	stimulant (central)	synthetic	USAN, INN		1990	2205	412.922	2134.33	406.53	1672.03
01501109	PROBUCOL	B08	23288-49-5	C31H48O2S2	516.855	antihyperlipidemic	synthetic	USP, INN, BAN, JAN		2501	2133	351.509	2158.97	368.45	1728.59
01501110	MEBENDAZOLE	B09	31431-39-7	C16H13N3O3	295.3	anthelmintic	synthetic	USP, INN, BAN, JAN		913	843	451.917	2207.15	458.8	2079.78
01501115	NALBUPHINE HYDROCHLORIDE	B10	23277-43-2, 20594-83-6 [nalbuphine]	C21H28ClNO4	393.915	analgesic, narcotic antagonist	synthetic	USAN, INN, BAN		1916	2070	395.151	2034.13	371.151	1718.5
01501117	MEBEVERINE HYDROCHLORIDE	B11	2753-45-9, 3625-06-7 [mebeverine]	C25H36ClNO5	466.022	muscle relaxant (smooth)	synthetic	USAN, INN, BAN		1633	2057	388.236	1890.24	341.203	1511.63
01501118	MECLOCYCLINE SULFOSALICYLATE	C02	73816-42-9, 2013-58-3 [meclocycline]	C29H27ClN2O14S	695.061	antibacterial	semisynthetic; GS-2989, NSC-78502	USAN, INN, BAN		1894	2053	390.436	2064.67	377.607	1910.23
01501119	PROGLUMIDE	C03	6620-60-6	C18H26N2O4	334.419	anticholinergic	synthetic	USAN, INN, BAN, JAN		1865	2087	406.778	2124.66	384.353	1838.19
01501120	MINAPRINE HYDROCHLORIDE	C04	25953-17-7, 25905-77-5 [minaprine]	C17H24Cl2N4O	371.313	psychotropic	synthetic	USAN		2071	2216	410.688	1768.58	372.214	1828.31
01501121	MEMANTINE HYDROCHLORIDE	C05	19982-08-2	C12H22ClN	215.769	muscle relaxant (skeletal)	synthetic	USAN		1657	1849	321.05	1497.55	334.206	1835.79
01501127	ATENOLOL	C06	29122-68-7	C14H22N2O3	266.343	beta adrenergic blocker	synthetic	USP, INN, BAN, JAN		2130	2178	359.258	1722.04	387.856	1784.15
01501129	CARBETAPENTANE CITRATE	C07	23142-01-0, 77-23-6 [carbetapentane]	C26H39NO10	525.601	antitussive	synthetic	NF-XIII, INN, BAN		1992	2197	364.341	2278.47	362.226	1539.24
01501130	FAMPRIDINE	C08	504-24-5	C5H6N2	94.117	K channel blocker; multiple sclerosis therapy	synthetic	USAN, INN	J Pharmacol Exp Ther 275: 864 (1995)	2120	2030	375.178	1663.44	378.202	1668.76
01501133	NICERGOLINE	C09	27848-84-6	C24H26BrN3O3	484.397	vasodilator	synthetic	USAN, INN, BAN, JAN		2053	2242	403.98	1741.06	396.971	2159.97
01501134	PIMOZIDE	C10	2062-78-4	C28H29F2N3O	461.56	antipsychotic	synthetic	USP, INN, BAN, JAN		138	244	165.2	4351	135.333	7587.56
01501135	NICARDIPINE HYDROCHLORIDE	C11	54527-84-3, 55985-32-5 [nicardipine]	C26H30ClN3O6	515.999	vasodilator	synthetic	USAN, INN, BAN, JAN		1940	2223	363.974	1728.41	364.903	1535.51
01501137	NEFOPAM	D02	23327-57-3, 13669-70-0 [nefopam]	C17H19NO	253.347	analgesic	synthetic	USAN, INN, BAN		1877	2053	401.374	2253.55	413.551	2064.09
01501138	PIRENZEPINE HYDROCHLORIDE	D03	29868-97-1, 28797-61-7 [pirenzepine]	C19H23Cl2N5O2	424.333	antiulcer	synthetic	USAN, INN, BAN, JAN		1926	2205	445.075	2583.88	368.963	1916.66
01501139	PRAMOXINE HYDROCHLORIDE	D04	637-58-1, 140-65-8 [pramoxine]	C17H28ClNO3	329.871	anesthetic (topical)	synthetic	USAN, INN, BAN		2023	2148	385.736	1869.58	353.367	1886.67
01501140	MEPHENESIN	D05	59-47-2	C10H14O3	182.221	muscle relaxant (skeletal)	synthetic	NF-XII, INN, BAN		2077	2097	383.061	1857.86	376.538	1914.82
01501142	SULFACHLORPYRIDAZINE	D06	80-32-0	C10H9ClN4O2S	284.726	antibacterial	synthetic	USP, INN, BAN		2192	2227	392.02	1855.27	378.72	1748.99
01501144	SULFADIMETHOXINE	D07	122-11-2	C12H14N4O4S	310.334	antibacterial	synthetic	USP, INN, BAN, JAN		2212	2375	378.467	1997.96	369.954	1554.29
01501145	SULFAQUINOXALINE SODIUM	D08	59-40-5	C14H11N4NaO2S	322.323	antibacterial	synthetic	USP, INN, BAN		2143	2190	376.281	1689.36	352.539	1835.08
01501146	SULFAGUANIDINE	D09	57-67-0	C7H10N4O2S	214.247	antibacterial	synthetic	NF-XI, INN, BAN		2121	2273	405.12	1849.18	362.915	1560.82
01501147	SULFAMONOMETHOXINE	D10	1220-83-3	C11H12N4O3S	280.307	antibacterial	synthetic	USAN, INN, BAN, JAN		2132	2257	381.607	2025.79	375.172	1474.97
01501148	SULCONAZOLE NITRATE	D11	61318-91-0, 61318-90-9 [sulconazole]	C18H16Cl3N3O3S	460.77	antifungal	synthetic	USP, INN, BAN, JAN		226	274	275	1525.25	215.5	2723.5
01501149	RITODRINE HYDROCHLORIDE	E02	23239-51-2, 26652-09-5 [ritodrine]	C17H22ClNO3	323.823	muscle relaxant (smooth)	synthetic	USAN, INN, BAN		1950	1956	417.204	2074.13	425.975	2212.54
01501150	SULPIRIDE	E03	15676-16-1	C15H23N3O4S	341.432	dopamine receptor antagonist, antipsychotic	synthetic	USAN, INN, BAN, JAN		1810	2093	444.303	2298.36	383.55	2788.75
01501151	RANITIDINE	E04	66357-35-5	C13H22N4O3S	314.409	H2 antihistamine	synthetic	USAN, INN, BAN		2061	2151	418.323	2178.51	431.808	2231.89
01501152	SPIPERONE	E05	749-02-0	C23H26FN3O2	395.481	antipsychotic	synthetic; R-5147	USAN, INN, BAN, JAN		2185	2257	370.327	1695.07	371.93	1640.07
01501153	SULOCTIDIL	E06	54063-56-8	C20H35NOS	337.572	peripheral vasodilator	synthetic	USAN, INN, BAN		241	188	152	1035.2	151.667	3812.33
01501154	RONIDAZOLE	E07	7681-76-7	C6H8N4O4	200.155	antiprotozoal	synthetic	USAN, INN, BAN		2165	2243	359.765	1806.3	366.227	1880.19
01501155	SULFAMETER	E08	651-06-9	C11H12N4O3S	280.307	antibacterial	synthetic	USAN, INN, BAN		2241	2270	384.188	1835.81	394.932	1594.44
01501156	SULFAMETHOXYPYRIDAZINE	E09	80-35-3	C11H12N4O3S	280.307	antibacterial	synthetic	USP-XVII, INN, BAN		2245	2276	394.971	1974.07	377.236	1840.28
01501171	SACCHARIN	E10	81-07-2	C7H5NO3S	183.187	sweetener	synthetic	USAN, NF		2066	2166	486.651	2615.45	383.972	1990.77
01501173	ACETANILIDE	E11	103-84-4	C8H9NO	135.167	analgesic, antipyretic	synthetic	NF		1934	2245	387.953	2347.09	358.469	1492.01
01501175	FLURANDRENOLIDE	F02	1524-88-5	C24H33FO6	436.525	antiinflammatory	semisynthetic	USP, INN, BAN, JAN		1701	2061	419.85	2031.18	466.357	2116.15
01501176	ERYTHROMYCIN ESTOLATE	F03	134-36-1, 114-07-8 [erythromycin]	C52H97NO18S	1056.41	antibacterial	Streptomyces erythreus	USP, INN, BAN, JAN		1830	2048	403.755	1758.4	348.805	2393.77
01501179	ESTRADIOL PROPIONATE	F04	113-38-2	C21H28O3	328.456	estrogen	semisynthetic	NF-XIV, JAN		101	166	225	373	180	304
01501182	ESTRADIOL BENZOATE	F05	50-50-0	C25H28O3	376.5	estrogen	semisynthetic	USP-XX, INN, BAN, JAN		2075	2083	386.885	1958.06	399.449	1986.37
01501184	ESTRADIOL ACETATE	F06	4245-41-4	C20H26O3	314.428	estrogen	semisynthetic	USAN		743	1664	328.176	1728.53	322.074	1730.78
01501185	ECONAZOLE NITRATE	F07	68797-31-9, 27220-47-9 [econazole]	C18H16Cl3N3O4	444.705	antifungal	SQ-13050; synthetic	USP, INN, BAN, JAN		263	191	201.111	1511.78	147.154	2252.08
01501187	FLUNISOLIDE	F08	77326-96-6, 3385-03-3	C24H31FO6	434.509	antiinflammatory	semisynthetic	USP, INN, BAN, JAN		1994	2102	404.674	2115.73	375.06	2664.69
01501200	XYLAZINE	F09	23076-35-9, 7361-61-7 [xylazine]	C12H16N2S	220.339	analgesic	synthetic	USP, INN, BAN		1926	2125	395.691	2037.77	369.078	1751.49
01501201	TOLAZAMIDE	F10	1156-19-0	C14H21N3O3S	311.406	antidiabetic	synthetic	USP, INN, BAN, JAN		1911	2178	382.632	1922.01	370.927	1752.1
01501202	GALANTHAMINE HYDROBROMIDE	F11	357-70-0, 1953-04-4 [hydrobromide]	C17H22BrNO3	368.274	anticholinesterase, analgesic, antiAlzheimer	Galanthus, Narcissus and other Lillaceae	USAN		1582	2204	416.543	2393.35	365.264	1866.16
01501214	ENALAPRIL MALEATE	G02	76095-16-4, 75847-73-3 [enalapril]	C24H32N2O9	492.531	ACE inhibitor, antihypertensive	synthetic	USP, INN, BAN, JAN		1376	2035	374.624	1747.6	410.523	1939.59
01501215	KETOPROFEN	G03	22071-15-4	C16H14O3	254.288	antiinflammatory	synthetic	USP, INN, BAN, JAN		1925	2076	420.129	1952.89	379.904	1753.02
01501217	LISINOPRIL	G04	83915-83-7, 76547-98-3 [anhydrous]	C21H31N3O5	405.498	ACE inhibitor	synthetic	USP, INN, BAN, JAN		1895	1997	423.319	2003.57	421.829	1841.46
01502004	BUMETANIDE	G05	28395-03-1	C17H20N2O5S	364.423	diuretic	synthetic	USP, INN, BAN, JAN		1918	1818	419.685	2236.74	431.94	1840
01502005	CARBENOXOLONE SODIUM	G06	7421-40-1, 5697-56-3 [carbenoxolone]	C34H48Na2O7	614.737	antiinflammatory, antisecretory, antiulcer	semisynthetic	USAN, INN, BAN, JAN		2019	2089	382.057	1825.5	390.044	1805.33
01502006	CARPROFEN	G07	53716-49-7	C15H12ClNO2	273.721	antiinflammatory, analgesic	synthetic	USAN, INN, BAN		1882	2098	369.426	2044.19	368.083	2040.57
01502013	ISOTRETINON	G08	4759-48-2	C20H28O2	300.445	antiacne, antineoplastic	semisynthetic	USP, INN, BAN	Science 195: 487 (9177); N Eng J Med 300: 329 (1979)	1825	2006	405.59	1977.46	417.99	1901.97
01502016	TRETINON	G09	302-79-4	C20H28O2	300.445	keratolytic	semisynthetic	USP, INN, BAN		1584	1952	408.376	2268.02	427.874	2264.95
01502019	FOSCARNET SODIUM	G10	63585-09-1	CNa3O5P	191.951	antiviral	synthetic	USAN, INN, BAN		1770	2184	402.276	2023.6	387.183	1650.33
01502020	FOLIC ACID	G11	59-30-3	C19H19N7O6	441.407	hematopoietic vitamin	liver, kidney, green plants and fungi	USP, INN, BAN, JAN		1535	2110	406.32	2048.88	408.189	2022.83
01502021	PHTHALYLSULFATHIAZOLE	H02	85-73-4	C17H13N3O5S2	403.438	antibacterial	synthetic	USP-XX, INN, BAN		1829	1650	384.444	2248.77	397.477	2068.99
01502025	SUCCINYLSULFATHIAZOLE	H03	116-43-8	C13H13N3O5S2	355.394	antibacterial	synthetic	USP-XVIII, INN, BAN		1937	1726	406.804	1829.86	448.824	2033.95
01502026	TRANEXAMIC ACID	H04	1197-18-8	C8H15NO2	157.214	hemostatic	synthetic	USAN, INN, BAN, JAN		1853	1678	447.5	2319.69	415.456	1958.7
01502028	CEPHALEXIN	H05	23325-78-2, 15686-71-2 [anhydrous]	C16H17N3O4S	347.396	antibacterial	semisynthetic	USP, INN, BAN, JAN		1863	1723	384.82	2009.71	454.212	2230.63
01502029	CEFSULODIN SODIUM	H06	52152-93-9, 62587-73-9 [cefsulodin]	C22H19N4NaO8S2	554.537	antibacterial	semisynthetic	USAN, INN, BAN, JAN		1417	1958	403.727	1895	407.279	1890.29
01502030	OXOLINIC ACID	H07	14698-29-4	C13H11NO5	261.236	antibacterial	synthetic	USAN, INN, BAN		1563	1838	419.063	1854.58	396.629	1696.96
01502031	CEFOXITIN SODIUM	H08	66309-69-1, 61622-34-2 [cefotiam]	C16H16N3NaO7S2	449.44	antibacterial	semisynthetic	USP, INN, BAN, JAN		1555	1981	406.587	2065.07	381.444	1962.37
01502032	SURAMIN	H09	129-46-4, 145-63-1 [suramin]	C51H34N6Na6O23S6	1429.19	antiprotozoal, trypanocidal, antiviral	synthetic; Bayer-205, 309F	USP		1496	1833	433.333	2053.82	418.139	1749.47
01502033	CEFUROXIME SODIUM	H10	56238-63-2	C16H15N4NaO8S	446.374	antibacterial	semisynthetic	USAN, INN, BAN		1495	1909	441.966	2262.1	415.966	1841.49
01502037	LOMEFLOXACIN HYDROCHLORIDE	H11	98079-52-8, 98079-51-7 (lomefloxacin)	C17H20ClF2N3O3	387.817	antibacterial	synthetic	USAN, JAN		1240	1849	457	2386.02	388.126	1962.26
	Columns 1 and 12: DMSO controls
