## Supplemental Table S2 for "Estradiol propionate reduction of nuclear size in prostate cancer lines lacking DHRS7 suggests DHRS7 absence as a biomarker for the effectiveness of estrogen therapy"

### Sheet: Sheet1
Input parameters
General
Image Field	0
Channel number for the nucleus stain	1
Channel number for cytoplasm detection	2
Filename for Results	Y:/Jan/Lab_schirmer/Andrea/2023-01-23_testdata_r1.txt
Nuclei Detection
Nuclei Detection Algorithm	B
Threshold Adjustment	1.5
Minimum Nuclei Distance	7
Nuclear Splitting Adjustment	7
Individual Threshold Adjustment	0.4
Minimum Nuclear Area	70
Minimum Nuclear Contrast	0.05
Parameter SCAN	None
Cytoplasm Detection
Cytoplasm Individual Threshold Adjustment	0.15
Cytoplasm Region
CytoplasmOuterBorderShift	0
CytoplasmInnerBorderShift	0
NucleusBorderShift	oo
Ring Region
RingOuterBorderShift	-4
RingInnerBorderShift	2
Nucleus Region
NucleusOuterBorderShift	2
NucleusInnerBorderShift	oo
